# Tanycyte-mediated synapse pruning shapes hypothalamic circuits controlling metabolism

**DOI:** 10.1101/2025.11.14.688419

**Authors:** Rafik Dali, Irina Kolotueva, David Lopez-Rodriguez, Chaitanya K. Gavini, Tamara Deglise, Fanny Langlet

## Abstract

Synaptic pruning by glial cells is critical for refining neural circuits, yet which glial populations mediate this process in hypothalamic networks controlling energy balance remains poorly understood. Here, using 3D-ultrastructural analyses and molecular approaches, we show that tanycytes —specialized glial cells lining the third ventricle— actively engulf excitatory synapses in the mediobasal hypothalamus during a defined postnatal window. This phagocytic activity relies on tanycytic MFG-E8 and phosphatidylserine exposure on synaptic elements. Disruption of this pathway reduces synapse uptake *in vitro* and alters body weight control around weaning and glucose homeostasis in adulthood.

These findings identify tanycytes as previously unrecognized glial mediators of synaptic pruning in hypothalamic circuits, establishing their active role in shaping neural networks underlying energy balance.
