## Extended Data Table 1 for "Tanycyte-mediated synapse pruning shapes hypothalamic circuits controlling metabolism"

### Sheet: Sheet1
	In Males	TanMfge8+/+	TanMfge8+/-	TanMfge8-/-	Between TanMfge8+/+ and +/-	Between TanMfge8+/+ and -/-
3w	Body weight (g)	8.31556	8.4519	9.77545	*	**
	Glycemia (mmol/L)	6.66	7.69	NA
	Core temperature (oC)	37.9	37.93	NA
4w	Body weight (g)	13.1478	14.0686	16.2917		**
	Glycemia (mmol/L)	10.1222	10.4214	9.75
	Core temperature (oC)	37.4778	37.4429	37.7
5w	Body weight (g)	18.0129	18.6415	20.7983		**
	Glycemia (mmol/L)	9.68571	11.3231	11.8167
	Core temperature (oC)	37.9286	37.5615	38.0833	*
6w	Body weight (g)	20.535	19.1518	21.2025
	Glycemia (mmol/L)	10.3	9.43636	9.3
	Core temperature (oC)	37.975	37.3182	37.875
7w	Body weight (g)	22.2557	21.9267	22.886
	Glycemia (mmol/L)	9.42857	11.15	11.38
	Core temperature (oC)	37.4	38.1083	37.76
8w	Body weight (g)	23.6429	23.6614	24.3575
	Glycemia (mmol/L)	10.3429	10.0909	11.475
	Core temperature (oC)	37.4714	37.2182	37.05
