## Extended Data Table 2 for "Tanycyte-mediated synapse pruning shapes hypothalamic circuits controlling metabolism"

### Sheet: Antibodies
Primary ANTIBODIES IHC
Name	Manufacturer	Cat Number	RRID	Dilution	Antigen
Chicken Anti-Vimentin antibody	Merck & Millipore	AB5733	AB_11212377	1/800	Recombinant Golden Syrian hamster vimentin
Rabbit Anti-VGLUT2 antibody	Synpatic System	135403	AB_887883	1/500	Synthetic peptide corresponding to AA 566 to 582 from rat VGLUT2
Chicken anti-RFP	Invitrogen	600-901-379	AB_10704808	1/500	The immunogen is a Red Fluorescent Protein (RFP) fusion protein corresponding to the full length amino acid sequence (234aa) derived from the mushroom polyp coral Discosoma.
guinea pig VGAT	Synaptic System	131004	AB_887873	1/500	recombinant protein from the cytoplasmic N-terminal domain of rat VGAT
mouse PSD95	Millipore	MAB1596	AB_2092365	1/200	recombinant rat PSD-95
rabbit Gephyrin	Synaptic System	147008	AB_2619834	1/500	Native protein from amino acids 1-768 of rat Gephyrin
mouse LAMP2	Labforce	sc-18822	AB_626858	1/100	Raised against adherent human spleen cells
rabbit Mfge8 (WB)	Invitrogen	PA-109955	AB_2855366	1/100	recombinant fusion protein of human MFGE8
Secondary ANTIBODIES IHC
Name	Manufacturer	Cat Number	RRID	Dilution
Goat anti-Mouse IgG (H+L) Cross-Adsorbed Secondary Antibody, Alexa Fluor 647	Thermo Fisher	A21235	AB_141693	1/500
Goat anti-Rabbit IgG (H+L) Highly Cross-Adsorbed Secondary Antibody, Alexa Fluor 647	Thermo Fisher	A21245	AB_141775	1/500
Goat anti-Mouse IgG (H+L) Cross-Adsorbed Secondary Antibody, Alexa Fluor 488	Thermo Fisher	A11001	AB_2534069	1/500
Goat anti-Rabbit IgG (H+L) Cross-Adsorbed Secondary Antibody, Alexa Fluor 488	Thermo Fisher	A11008	AB_143165	1/500
Goat anti-Rabbit IgG (H+L) Cross-Adsorbed Secondary Antibody, Alexa Fluor 568	Thermo Fisher	A11011	AB_143157	1/500
Goat anti-Guinea Pig IgG (H+L) Highly Cross-Adsorbed Secondary Antibody, Alexa Fluor 647	Thermo Fisher	A21450	AB_141882	1/500
Goat Anti-Guinea Pig IgG (H+L), 2 mg/mL, CF Dyes 568	Biotium	20108-1	AB_10853124	1/500
Donkey anti-Chicken IgG (H+L) AffiniPure Secondary Antibody, Alexa Fluor 647	Jackson ImmunoResearch	703-605-155	AB_2340379	1/500
Goat anti-Chicken IgY (H+L) Secondary Antibody, Alexa Fluor 647	Thermo Fisher	A-21449	AB_2535866	1/500
Goat anti-Chicken IgY (H+L) Secondary Antibody, Alexa Fluor 488	Thermo Fisher	A-11039	AB_142924	1/500
Goat anti-Chicken IgY (H+L) Secondary Antibody, Alexa Fluor 568	Thermo Fisher	A-11041	AB_2534098	1/500
CF®488A Goat Anti-Chicken IgY (IgG) (H+L), Highly, CF Dyes 488	Biotium	20020-1	AB_10854234	1/500
CF®568 Goat Anti-Chicken IgY (IgG) (H+L), Highly Cross-Adsorbed, 2 mg/mL, CF Dyes 568	Biotium	20104-1	AB_10853460	1/500
Goat anti-Rat IgG (H+L) Cross-Adsorbed Secondary Antibody, Alexa Fluor™ 568	Thermo Fisher	A11077	AB_2534121	1/500
Secondary ANTIBODIES WB
Name	Manufacturer	Cat Number	RRID	Dilution
Donkey anti-rabbit antibody, IRDye 800	Li-cor	926-32213	AB_621848	1/20'000
Donkey anti-mouse antibody, IRDye 700	Li-cor	926-68022	AB_10715072	1/20'000
Probe ISH
Name	Manufacturer	Cat Number	Dilution
Mm-Mfge8	ACDBio	408771-C3	1/50
Primer
Name	Forward 5'-3'	Reverse 5'-3'
Mfge8	CCGTAACTTTGGCTCTGTCC	TCTTGTGGGAGTGGTTGTCC

### Sheet: Chemicals, pept., recombProt
REAGENT or RESOURCE	Source	CatNumber or Identifier or link	Recipe
D-(+)-Glucose solution	Sigma Aldrich	G8769
TAT-CRE fusion protein	Sigma Aldrich	SCR508
Ketamine	Sintetica	6133707
Xylazine	Graeub	Xylasol
Pentobarbital 300mg/ml	CHUV pharmacie	-
Paraformaldéhyde	Applichem	A3813,1000
Saline 0,09%	Merck	1.06404
Glutaraldéhyde solution	Sigma Aldrich	340855
2-Méthylbutane	Sigma Aldrich	277258
EGTA	Sigma Aldrich	E4378
Tissue-Tek® O.C.T.™ Compound	Sakura	4583
Normal Goat Serum	Abcam	Ab7481
Triton-x 100	Sigma Aldrich	T8787
1,4-Diazabicyclo[2.2.2]octane	Sigma Aldrich	D27802
MOWIOL 4-88	Sigma Aldrich	81381
Ethanol 100%	Sigma	32221-M
Ethanol 70%	VWR Chemicals	83801.360
Dulbecco's Modified Eagle Medium	ThermoFisher	31966021
Dulbecco's Modified Eagle Medium High glucose	Gibco	419666052
DMEM, no glucose, no glutamine, no phenol red	Gibco	A1443001
Fetal Calf Serum	ThermoFisher	10082147
Penicillin-Streptomycin	ThermoFisher	15140122
Polyethylenimine (PEI)	Sigma Aldrich	P3143
Trypsin	Sigma Aldrich	1.08444
BSA (Bovine Serum Albumin)	Sigma Aldrich	A4161
2% Uranyl Acetate Solution	EMS	22400-2
Araldite/Embed Kit	EMS	13940
EDTA	Sigma Aldrich	ED2SS
Lysis Buffer	Home made	-	150mM NaCl, 0.5% NP-40, 10mM Tris-HCl pH7.5, 10mM NaF, 1mM NaOrto, 1mM PMSF, 1mM EDTA pH8
NaCl	Applichem	381659.0415
NP-40	Sigma Aldrich	74385
Tris base	Sigma Aldrich	T1503
Sodium fluoride	Sigma Aldrich	201154
Sodium orthovanadate	Sigma Aldrich	S6508
Phenylmethylsulfonyl fluoride	Roche	10837091001
SDS	Applichem	A.675.1000
Protease inhibitor	Sigma Aldrich	PPC2020
BCA protein assay kit	Thermo Fisher	23227
Acrylamide/Bis	Applichem	A1672.1000
APS	Applichem	A2941
Temed	Sigma Aldrich	T9281
Laemmli	Home made	-	160mM Tris pH6, 20% glycérol, 10% SDS, 0,004% bleu de Bromophénol
bleu de bromophénol	Applichem	A2331
glycérol	Applichem	A1123
Western blotting membranes, nitrocellulose	Sigma	GE10600009
Tween20	Fischer BioReagents	BP337-500
Glycine	milipore	14201
NaOH	Sigma	S8045
H2O2	Sigma	7722-84-1
Osmium Tetroxide 4% Aqueous Solution	EMS	19150
K4[Fe(C.N.)6]	Sigma	14459-95-1
Hanks’ Balanced Salt solution	Sigma	H8264
Fetal Bovine Serum	Fisher Scientific	10500064
Poly-D-Lysine hydrobromide	Sigma-aldrich	P7886
MgCl2	Carl Roth	KK36.1
HEPES	Sigma	H3375
CaCl2	Carl Roth	CN93.1
L-glutamine	ThermoFisher	25030
40-uM nylon mesh	VWR Chemicals	732-2757
donor calf serum	Fisher Scientific	10500064
DMSO	Sigma	D8418
M-MLV reverse transcriptase	Promega	M3683
Formaldéhyde solution	Sigma-Aldrich	252549
4′,6-Diamidino-2-phénylindole dihydrochloride (DAPI)	Roche	10236276001
GoTaq qPCR Master Mix	Promega	A6001
KAPA2G Fast ReadyMix	Biosystem	KK5101
recombinant ANXA5	Novus Biotechne	NBP1-30265
Syn-PER	Invitrogen	87793
4D-Nucleofector X Unit EA	Lonza	LZ-AAF-1002X
P3 primary cell 4D-Nucleofector X solution	Lonza	LZ-V4XP-3024
#1 siRNA Mfge8	Ambion	4390771 ID: 129351
#2 siRNA Mfge8	Ambion	4390771 ID: 129351
Negative control #1 siRNA	Ambion	4390843
Negative control #2 siRNA	Ambion	4390846

### Sheet: Commercial assays-kits
REAGENT or RESOURCE	Source	CatNumber or Identifier or link
RNeasy Mini Kit	Qiagen	#74104
Mini-PROTEAN TGX	Biorads	#4561084
Bradford Assay Kit	ThermoFisher	23227
WesternBright Sirius Chemiluminescent Detection Kit	Advansta	K-12043-D20
Multiplex kit	ACDBio	320851
P3 primary cell 4D-Nucleofector X solution	Lonza	LZ-V4XP-3024

### Sheet: Deposited data
REAGENT or RESOURCE	Publication	CatNumber or Identifier or link
Allen brain atlas		https://portal.brain-map.org/
Mouse Hypomap	Steuernagel, Lam, et al, Nat Metab, 2021	https://www.repository.cam.ac.uk/items/8f9c3683-29fd-44f3-aad5-7acf5e963a75
Developing hypothalamus	Kim et al, Nat Comm, 2020	https://www.nature.com/articles/s41467-020-18231-z

### Sheet: Models (Animals)
REAGENT or RESOURCE	Source	CatNumber or Identifier or link
C57BL/6J mice	Charles River
Rosa26-floxed stop tdTomato	Jackson laboratory
Mfge8-floxed mice	GemPharmatech
Rosa26-floxed stop tdTomato::B6.Cg-Tg(Camk2a-cre)T29-1Stl/J	Madisen et al., 2010 and Tsien et al., 1996	Provided by Prof. Rosa C. Paolicelli

### Sheet: Software-Algorithms
REAGENT or RESOURCE	Source	CatNumber or Identifier or link
ImageJ	Fiji	Version 2.0.0-rc-69/1.52p
IMARIS	IMARIS	Version 9.9.1, Bitplan
Graph Prism 5 software	GraphPad	Version 11.0
Image Studio Lite	LICOR-Biosciences	Version 5.2

### Sheet: Other
REAGENT or RESOURCE	Source	CatNumber or Identifier or link
Normal diet	Safe	105 SP 25
VD3825	Canton de Vaud	-
VD3731	Canton de Vaud	-
VD3731x1	Canton de Vaud	-
Rectal thermometer	BIOSEB	BIO-TK8851
Contour®NEXT glucose monitor	Vitaserv	5016003726408
Contour Next Sensor bandelettes	Vitaserv	5016003734700
Leica Thunder Imaging System	Leica	-
Confocal microscopes	Zeiss	Zeiss LSM 780, 800, 900
FEI Helios Nanolab 650 scanning electron microscope	Thermo Fischer	-
TC Flask, 25 cm2, Canted Neck, Anti-Tip, Vent, S	Corning	430639
TC Flask, 75 cm2, Canted Neck, Anti-Tip, Vent, S	Corning	430641U
TC Flask, 150 cm2, Canted Neck, Anti-Tip, Vent,	Corning	430825
6 Well,FB,TCT,W/LID,S,IND,1/50	Corning	3516-50ea
12 Well,FB,TCT,W/LID,S,IND,1/50	Corning	3513-50ea
24 Well,FB,TCT,W/LID,S,IND,1/50	Corning	3526-50ea
4D-Nucleofector X Unit EA	Lonza	LZ-AAF-1002X
